# Predictive Metagenomic Analysis of Autoimmune Disease Identifies Robust Autoimmunity and Disease Specific Microbial Signatures

**DOI:** 10.1101/779967

**Authors:** Angelina Volkova, Kelly V. Ruggles

## Abstract

Within the last decade, numerous studies have demonstrated changes in the gut microbiome associated with specific autoimmune diseases. Due to differences in study design, data quality control, analysis and statistical methods, many results of these studies are inconsistent and incomparable. To better understand the relationship between the intestinal microbiome and autoimmunity, we have completed a comprehensive re-analysis of 42 studies focusing on the gut microbiome in twelve autoimmune diseases to identify a microbial signature predictive of multiple sclerosis (MS), inflammatory bowel disease (IBD), rheumatoid arthritis (RA) and general autoimmune disease using both 16S rRNA sequencing data and shotgun metagenomics data. To do this, we used four machine learning algorithms, random forest, eXtreme Gradient Boosting (XGBoost), ridge regression and support vector machine with radial kernel and recursive feature elimination to rank disease predictive taxa comparing disease vs. healthy participants and pairwise comparisons of each disease. Comparing the performance of these models, we found XGBoost and random forest, tree-based methods capable of handling sparse multidimensional data, to consistently produce the best results. Through this modeling, we identified a number of taxa consistently identified as dysregulated in a general autoimmune disease model including *Odoribacter, Lachnospiraceae Clostridium* and *Mogibacteriaceae* implicating all as potential factors connecting the gut microbiome and to autoimmune response. Further, we computed pairwise comparison models to identify disease specific taxa signatures highlighting a role for *Peptostreptococcaceae* and *Ruminococcaceae Gemmiger* in IBD and *Akkermansia, Butyricicoccus and Mogibacteriaceae* in MS. We then connected a subset of these taxa with potential metabolic alterations based on metagenomic/metabolomic correlation analysis, identifying 250 metabolites associated with autoimmunity-predictive taxa.
