## Supplemental Table 1 for "Predictive Metagenomic Analysis of Autoimmune Disease Identifies Robust Autoimmunity and Disease Specific Microbial Signatures"

### Sheet: Sheet1
Disease	Number of Studies	Number of Studies with 16S rRNA Data	Number of Studies with Shotgun Metagenomics Data	Number of Studies with Both Types of Data	Number of 16S rRNA Samples	Number of Metagenomics Samples	Number of 16S rRNA Samples After Quality Control and Preprocessing Steps	Number of Metagenomics Samples After Quality Control and Preprocessing Steps	Number of 16S rRNA Samples After Quality Control and Preprocessing Steps (Adults only)	Number of Metagenomics Samples After Quality Control and Preprocessing Steps (Adults only)
Inflammatory Bowel Disease	14	9	4	1	499	290	447	289	217	143
Multiple Sclerosis	7	5	1	1	229	40	203	40	203	40
Rheumatoid Arthritis	5	4	0	1	233	52	224	52	224	52
Juvenile Idiopathic Arthritis	3	3	0	0	86	0	86	0	2	0
Systemic Lupus Erythematosus	3	3	0	0	86	0	86	0	83	0
Type I Diabetes	2	1	1	0	21	10	19	10	1	7
Ankylosing Spondylitis	2	0	2	0	0	182	0	182	0	175
Behçets’s Syndrome	2	1	1	0	22	24	15	24	15	24
Reactive Arthritis/Spondiloarthritis	1	1	0	0	32	0	32	0	32	0
Antiphospholipid Syndrome	1	1	0	0	13	0	6	0	6	0
Primary Sclerosing Cholangitis	1	1	0	0	44	0	44	0	44	0
Myasthenia Gravis	1	1	0	0	10	0	10	0	10	0
Healthy Controls	NA	NA	NA	NA	769	310	680	283	571	265
Additional Healthy Controls	3	2	0	1	324	329	195	322	194	322
Total	45	32	9	4	2368	1237	2048	1202	1602	1028
